# Heterotrophic prokaryotes internal carbon recycling compensates mismatches between phytoplankton production and heterotrophic prokaryotic consumption

**DOI:** 10.1101/2024.01.10.574976

**Authors:** Falk Eigemann, Karen Tait, Ben Temperton, Ferdi L. Hellweger

## Abstract

Molecular observational tools are great for characterizing the composition and genetic endowment of microbial communities, but cannot measure fluxes, which are critical for the understanding of ecosystems. To overcome these limitations, we use a mechanistic inference approach to estimate dissolved organic carbon (DOC) production and consumption by phytoplankton operational taxonomic units (OTUs) and heterotrophic prokaryotic amplicon sequences variants (ASVs), and infer carbon fluxes between members of this microbial community from Western English Channel (WEC) time-series data. Our analyses focus on phytoplankton spring and summer blooms, as well as bacteria summer blooms. In spring blooms, phytoplankton DOC production exceeds heterotrophic prokaryotic consumption, but in bacterial summer blooms heterotrophic prokaryotes consume almost 3 times more DOC than produced by the phytoplankton. This mismatch is compensated by heterotrophic prokaryotic DOC release by death, presumably viral lysis. In both types of summer blooms, large amounts of the DOC liberated by heterotrophic prokaryotes are reused, i.e. internally recycled, and fluxes between different heterotrophic prokaryotes are at the same level as fluxes between phytoplankton and heterotrophic prokaryotes. Contextualized, internal recycling accounts for approximately 75% and 30% of the estimated net primary production (0.16 vs 0.22 and 0.08 vs 0.29 µmol l^-1^ d^-1^) in bacteria and phytoplankton summer blooms, respectively, and thus represents a major component of the WEC carbon cycle. We conclude that internal recycling compensates mismatches between phytoplankton DOC production and heterotrophic prokaryotic consumption, and encourage future analyses on aquatic carbon cycles to consider fluxes between heterotrophic prokaryotes, i.e. internal recycling.
