## Supplementary Table 6 for "Heterotrophic prokaryotes internal carbon recycling compensates mismatches between phytoplankton production and heterotrophic prokaryotic consumption"

### Sheet: Sheet1
Supplementary Table 6: Fluxes of heterotrophic prokaryotes into POM and DOM for bacteria summer blooms
het.prokaryotes>dom µmol C l-1 d-1	het.prokaryotes>pom µmol C l-1 d-1	year	ratio het.prokaryotes>dom/het.prokaryotes>pom
0.0705578	0.0673475	2012	1.04767
0.0497236	0.043714	2013	1.13747
0.0482455	0.0444732	2014	1.08482
0.0405155	0.0383857	2015	1.05549
0.0809131	0.0667719	2016	1.21178
0.0390671	0.0366269	2017	1.06662
0.0803358	0.0585787	2018	1.37142
mean	1.13932
sd	0.117478
