## Supplementary Table 7 for "Heterotrophic prokaryotes internal carbon recycling compensates mismatches between phytoplankton production and heterotrophic prokaryotic consumption"

### Sheet: Sheet1
Supplemetary Table 7: Synechococcus spp. and heterotrophic prokaryotic cell numbers derived from flow-cytometric measurements
date_syn	SYN[cells/mL]	date_het. prokaryotesfcm	het. prokaryotes 10^6cells/ml
2012-01-09	6351.33	2012-01-09	0.322595
2012-01-16	6798	2012-01-23	0.356108
2012-01-23	7938.67	2012-01-30	0.353813
2012-01-30	6508.67	2012-02-06	0.342245
2012-02-07	7546.67	2012-02-13	0.317577
2012-02-13	5698.67	2012-02-20	0.314966
2012-02-20	9926.67	2012-02-27	0.448953
2012-02-27	17031.3	2012-03-05	0.325472
2012-03-06	8510	2012-03-12	0.355847
2012-03-13	6802.67	2012-03-19	0.427537
2012-03-19	8735.33	2012-03-26	0.475782
2012-03-26	6743.33	2012-04-09	0.76623
2012-04-11	10167.3	2012-04-16	0.162561
2012-04-16	463	2012-04-23	1.1179
2012-04-24	553.333	2012-04-30	1.42445
2012-05-01	2688.67	2012-05-14	0.358936
2012-05-08	1627.33	2012-05-21	0.380868
2012-05-14	1627	2012-05-28	0.805826
2012-05-21	1338.33	2012-06-11	0.204022
2012-05-28	1091	2012-06-18	0.89603
2012-06-11	306	2012-06-25	0.6928
2012-06-18	1158	2012-07-02	0.485153
2012-06-25	434.667	2012-07-09	1.44685
2012-07-02	539.333	2012-07-23	0.921091
2012-07-09	8402.33	2012-07-30	1.13198
2012-07-23	12572.7	2012-08-06	0.828476
2012-07-30	4084.67	2012-08-13	0.86143
2012-08-06	7192	2012-08-20	0.579378
2012-08-14	5590.33	2012-09-03	0.919257
2012-08-20	3224.33	2012-09-10	0.882905
2012-09-03	10385.3	2012-09-17	0.84608
2012-09-10	37999.7	2012-09-24	1.22515
2012-09-17	4123.33	2012-10-15	0.913321
2012-09-26	7045.5	2012-10-22	0.886082
2012-10-15	14476	2012-10-29	0.98312
2012-10-22	8138	2012-11-05	0.881927
2012-10-30	9992	2012-11-12	0.855235
2012-11-07	15337	2012-11-26	0.596011
2012-11-14	13619.3	2012-12-03	0.615509
2012-11-28	7284	2012-12-10	0.664007
2012-12-05	7211.67	2012-12-17	0.622945
2012-12-10	9791	2013-01-14	0.693858
2012-12-18	10165.3	2013-01-21	0.787976
2013-01-14	7695	2013-02-11	0.699538
2013-01-21	7158	2013-02-18	0.377851
2013-02-11	10226	2013-02-25	0.419588
2013-02-19	9542.33	2013-03-11	0.454892
2013-02-25	7542.67	2013-03-18	0.519001
2013-03-13	7033.67	2013-03-25	0.546067
2013-03-19	12269.3	2013-04-08	0.438123
2013-03-25	7406.67	2013-04-15	0.301113
2013-04-03	5579.33	2013-04-22	0.41056
2013-04-09	5102.33	2013-04-29	0.427121
2013-04-17	2429.67	2013-05-06	0.395327
2013-04-22	2240	2013-05-13	0.403808
2013-04-29	2829	2013-05-20	0.566052
2013-05-07	1714	2013-05-27	1.10047
2013-05-15	323.667	2013-06-03	1.04752
2013-05-20	331	2013-06-10	0.46047
2013-05-29	504.132	2013-06-17	1.42885
2013-06-03	1680.59	2013-06-24	1.77083
2013-06-10	2306.45	2013-07-01	2.91575
2013-06-17	3522.84	2013-07-08	0.900744
2013-06-24	11338.6	2013-07-15	1.24302
2013-07-01	51716.8	2013-07-22	0.866549
2013-07-08	12868.7	2013-07-29	0.758404
2013-07-15	17316.7	2013-08-05	0.591717
2013-07-22	13529.7	2013-08-12	0.769696
2013-07-30	12891.8	2013-08-19	0.715353
2013-08-06	13253.8	2013-08-26	0.955204
2013-08-12	10108.2	2013-09-02	1.19249
2013-08-19	3528.92	2013-09-09	0.959008
2013-08-27	44916.3	2013-09-23	0.891211
2013-09-02	26305.4	2013-09-30	0.900078
2013-09-09	24251.7	2013-10-07	0.826285
2013-09-23	1820.36	2013-10-14	0.735838
2013-09-30	9270.91	2013-10-28	0.87326
2013-10-07	10470.7	2013-11-04	0.730321
2013-10-14	9155.89	2013-11-11	0.67371
2013-10-30	2421.25	2013-11-18	0.583733
2013-11-04	1820.06	2013-11-25	0.456887
2013-11-11	3024.16	2013-12-02	0.5281
2013-11-18	2443.01	2013-12-09	0.397094
2013-11-25	1682.27	2013-12-16	0.387069
2013-12-02	2401.08	2014-01-13	0.274034
2013-12-09	2382.36	2014-01-20	0.361355
2013-12-19	2882.2	2014-01-27	0.380496
2014-01-14	1370.9	2014-02-10	0.524564
2014-01-20	1992.79	2014-02-17	0.476093
2014-01-29	1773.47	2014-03-03	0.388431
2014-02-10	1253.73	2014-03-10	0.387175
2014-02-18	1653.99	2014-03-17	0.505297
2014-03-05	1547.99	2014-03-24	0.410278
2014-03-11	2330.61	2014-03-31	0.295719
2014-03-17	4863.77	2014-04-07	0.937848
2014-03-25	3811.33	2014-04-14	0.505172
2014-03-31	2724.61	2014-04-21	0.742727
2014-04-09	6199.15	2014-04-28	0.567906
2014-04-14	3084.95	2014-05-05	0.569692
2014-04-22	1957.14	2014-05-12	0.755203
2014-04-28	714.767	2014-05-19	1.19744
2014-05-06	161.079	2014-06-02	1.02746
2014-05-12	191.442	2014-06-09	0.532418
2014-05-19	201.551	2014-06-16	0.69413
2014-06-02	1326.58	2014-06-23	1.25996
2014-06-09	1623.09	2014-06-30	1.53854
2014-06-16	3698.67	2014-07-07	1.05001
2014-06-23	7161.2	2014-07-14	1.74158
2014-06-30	7506.26	2014-07-21	0.989994
2014-07-07	13997.9	2014-07-28	1.62111
2014-07-14	30629.3	2014-08-04	1.24373
2014-07-21	8157.42	2014-08-18	0.976334
2014-07-28	53102	2014-08-25	1.9233
2014-08-04	39448.2	2014-09-01	1.31903
2014-08-18	40975.7	2014-09-08	1.45333
2014-08-26	45598.8	2014-09-15	0.921237
2014-09-01	56626.4	2014-09-22	2.1021
2014-09-08	68871	2014-09-29	0.967455
2014-09-15	11969.7	2014-10-13	1.02721
2014-09-22	35376.1	2014-10-20	0.814931
2014-09-29	10440.4	2014-10-27	0.880112
2014-10-13	5254.2	2014-11-03	0.964376
2014-10-22	3592.39	2014-11-17	0.822881
2014-10-28	2418.98	2014-12-01	0.821274
2014-11-05	5656.97	2014-12-08	0.762827
2014-11-17	3152.62	2014-12-15	0.630314
2014-12-02	2368.69	2015-01-05	0.499883
2014-12-08	2787.88	2015-01-19	0.662977
2014-12-15	3435.48	2015-01-26	0.642573
2015-01-05	4409.97	2015-02-02	0.61171
2015-01-19	4410.56	2015-02-09	0.457485
2015-01-27	4254.42	2015-02-16	0.332168
2015-02-02	5785.93	2015-03-09	0.30548
2015-02-09	4978.79	2015-03-16	0.519457
2015-02-16	3290.27	2015-03-23	0.212487
2015-03-10	1484.08	2015-03-30	0.542928
2015-03-16	1176.03	2015-04-06	0.646124
2015-03-23	779.201	2015-04-13	0.888089
2015-03-30	1452.52	2015-04-20	0.54886
2015-04-07	2222.95	2015-04-27	0.378193
2015-04-13	4414.56	2015-05-04	1.426
2015-04-20	1231.48	2015-05-11	0.932078
2015-04-27	881.808	2015-05-18	0.966275
2015-05-07	1110.71	2015-06-01	2.08988
2015-05-11	951.451	2015-06-08	1.85086
2015-05-20	985.781	2015-06-22	1.74772
2015-06-03	2274.18	2015-06-29	1.03489
2015-06-08	2956.04	2015-07-06	0.707989
2015-06-22	2347.33	2015-07-13	0.902934
2015-06-29	6089.65	2015-07-20	1.15969
2015-07-06	4803.14	2015-07-27	0.647565
2015-07-14	4588.69	2015-08-10	2.58349
2015-07-20	25480.6	2015-08-17	3.0191
2015-07-28	5214.22	2015-08-24	2.37777
2015-08-10	15597.3	2015-09-07	0.9673
2015-08-17	106118	2015-09-14	2.34617
2015-08-24	254604	2015-09-28	0.815075
2015-09-07	31258.6	2015-10-05	2.00967
2015-09-16	12758.2	2015-10-12	1.83551
2015-09-29	12266.2	2015-10-19	2.03868
2015-10-07	6933.34	2015-10-26	0.957317
2015-10-13	5914.94	2015-11-02	0.653231
2015-10-19	7857.49	2015-11-16	1.00023
2015-10-27	8860.28	2015-11-23	0.99191
2015-11-02	7261.13	2015-12-07	0.703543
2015-11-16	11891.5	2015-12-14	0.707413
2015-11-23	10434	2016-01-04	0.591599
2015-12-07	5094.5	2016-01-11	0.66805
2015-12-15	5753.86	2016-01-18	0.578562
2016-01-05	2816.56	2016-01-25	0.475076
2016-01-13	2459.07	2016-02-01	0.553439
2016-01-19	2700.48	2016-02-08	0.632142
2016-01-28	2198.51	2016-02-15	0.690848
2016-02-02	1692.16	2016-02-22	0.646974
2016-02-10	2785.43	2016-02-29	0.761138
2016-02-15	4283.64	2016-03-07	0.880988
2016-02-23	7049.11	2016-03-14	0.736641
2016-02-29	7759.23	2016-03-21	0.857661
2016-03-07	13341.1	2016-03-28	1.3393
2016-03-14	7860.67	2016-04-04	1.18103
2016-03-21	11413.3	2016-04-11	1.09843
2016-03-30	15134.1	2016-04-18	0.690135
2016-04-04	12271.4	2016-04-25	0.798782
2016-04-11	8622.39	2016-05-02	0.538249
2016-04-18	6196.95	2016-05-09	0.546126
2016-04-25	4654.8	2016-05-16	1.03978
2016-05-03	533.791	2016-05-23	1.78285
2016-05-10	208.867	2016-05-30	2.77536
2016-05-16	408.93	2016-06-06	2.71442
2016-05-23	2144.89	2016-06-13	3.20251
2016-06-01	757.326	2016-06-20	4.70895
2016-06-08	903.775	2016-06-27	0.924227
2016-06-13	5985.41	2016-07-04	3.80379
2016-06-20	17812.2	2016-07-11	2.90949
2016-06-27	1734.78	2016-07-18	0.476294
2016-07-04	16224.3	2016-07-25	1.25576
2016-07-12	22029	2016-08-01	0.782192
2016-07-18	1907.01	2016-08-08	1.1087
2016-07-25	6121.54	2016-08-15	1.11975
2016-08-01	2773.53	2016-08-22	0.865546
2016-08-08	7792.75	2016-08-29	0.90652
2016-08-15	22840.4	2016-09-05	1.14256
2016-08-23	18238.7	2016-09-12	0.921723
2016-09-01	9298.87	2016-09-19	1.01944
2016-09-05	9867.82	2016-09-26	1.64407
2016-09-13	8908.26	2016-10-10	1.48965
2016-09-19	8526.42	2016-10-17	0.983655
2016-09-28	11637.6	2016-10-24	1.2131
2016-10-10	6456.14	2016-10-31	0.960964
2016-10-19	3701.04	2016-11-07	0.911021
2016-10-24	2899.32	2016-11-14	1.01561
2016-11-01	1879.01	2016-11-21	1.06694
2016-11-07	3666.69	2016-11-28	0.983918
2016-11-14	3563.65	2016-12-05	0.715377
2016-11-23	3341.84	2016-12-12	0.750495
2016-11-28	4486.94	2016-12-19	0.724329
2016-12-05	4268.46	2017-01-02	0.675995
2016-12-12	4833.31	2017-01-09	0.750745
2016-12-19	5925.63	2017-01-16	0.749629
2017-01-03	7788.58	2017-01-23	0.627015
2017-01-10	9466.56	2017-01-30	0.549188
2017-01-16	9678.17	2017-02-06	0.779338
2017-01-23	10006.5	2017-02-13	0.565902
2017-01-30	6748.57	2017-02-20	0.636101
2017-02-06	7295.68	2017-02-27	0.478245
2017-02-14	4313.46	2017-03-06	0.540842
2017-02-20	10805	2017-03-13	0.748033
2017-03-01	4846.85	2017-03-20	0.702964
2017-03-06	8509.35	2017-03-27	0.537962
2017-03-14	7381.54	2017-04-03	0.669346
2017-03-22	9160.11	2017-04-10	1.09554
2017-03-27	6173.64	2017-04-17	0.978335
2017-04-03	7487.91	2017-04-24	0.64399
2017-04-10	23295.7	2017-05-01	0.387433
2017-04-18	15103.5	2017-05-08	0.508333
2017-04-24	1548.17	2017-05-15	0.45835
2017-05-02	139.633	2017-05-22	0.527138
2017-05-08	150.611	2017-05-29	1.14439
2017-05-17	240.535	2017-06-12	1.21048
2017-05-22	679.416	2017-06-19	0.868046
2017-05-31	1023.66	2017-06-26	1.00709
2017-06-12	1106.1	2017-07-03	0.684684
2017-06-19	1118.04	2017-07-17	0.643897
2017-06-26	878.862	2017-07-24	1.05558
2017-07-03	796.034	2017-07-31	1.13727
2017-07-19	2842.53	2017-08-07	0.885283
2017-07-24	18428.4	2017-08-14	1.41407
2017-07-31	11653	2017-08-28	1.73019
2017-08-07	7141.37	2017-09-04	1.56902
2017-08-14	31909	2017-09-18	2.13374
2017-08-29	1062.58	2017-10-02	1.43703
2017-09-04	33553.9	2017-11-06	1.28701
2017-09-18	41623.1	2017-11-13	1.16246
2017-10-03	51324.6	2017-11-20	1.00403
2017-11-06	18239.7	2017-11-27	0.914083
2017-11-13	14698.8	2017-12-04	1.01181
2017-11-21	17123	2017-12-11	0.972396
2017-11-28	9564.42	2017-12-18	0.934179
2017-12-04	10773.7	2018-01-08	0.539024
2017-12-12	11001.5	2018-01-22	0.76307
2017-12-18	13495.2	2018-01-29	0.765787
2018-01-09	6601.21	2018-02-05	0.748903
2018-01-22	9022.37	2018-02-12	0.815559
2018-01-30	10370.6	2018-02-19	0.679214
2018-02-05	11827.5	2018-03-05	0.648563
2018-02-12	16191.9	2018-03-12	0.674591
2018-02-19	8164.74	2018-03-19	0.820702
2018-03-05	5290.49	2018-03-26	0.787634
2018-03-12	4580.27	2018-04-02	0.881556
2018-03-20	4352.18	2018-04-09	0.920832
2018-03-26	7274.75	2018-04-23	0.771435
2018-04-05	6229.78	2018-04-30	1.11078
2018-04-10	6317.78	2018-06-11	3.46266
2018-04-23	1421.42	2018-06-18	1.49567
2018-04-30	1499.34	2018-06-25	0.785642
2018-06-11	18226.9	2018-07-02	1.0793
2018-06-18	15837.2	2018-07-09	1.59222
2018-06-25	3750.93	2018-07-16	1.12927
2018-07-02	12676	2018-07-23	1.03106
2018-07-09	7424.13	2018-07-30	1.27468
2018-07-16	22323.9	2018-08-06	1.82983
2018-07-23	6238.31	2018-08-13	1.73808
2018-07-30	22397.7	2018-08-20	1.56212
2018-08-06	39256.8	2018-08-27	2.94466
2018-08-13	33487.1	2018-09-03	2.47879
2018-08-20	36886.6	2018-09-10	2.14562
2018-08-28	223892	2018-09-17	1.86731
2018-09-03	325227	2018-09-24	1.4291
2018-09-10	96140.9	2018-10-01	1.72561
2018-09-17	84589.5	2018-10-08	1.7435
2018-09-24	20832.7	2018-10-15	1.20825
2018-10-01	23403.4	2018-10-22	1.47622
2018-10-08	15388	2018-10-29	1.58975
2018-10-17	8522.56	2018-11-05	1.88968
2018-10-22	11033.4	2018-11-12	0.956396
2018-10-29	9941.42	2018-11-19	1.25239
2018-11-05	17902.3	2018-11-26	1.07051
2018-11-13	6660.92	2018-12-10	0.831962
2018-11-20	7063.62	2018-12-17	0.894081
2018-11-26	4176.87
2018-12-10	6825.86
2018-12-17	5245.74
