## Supplementary Table 10 for "Heterotrophic prokaryotes internal carbon recycling compensates mismatches between phytoplankton production and heterotrophic prokaryotic consumption"

### Sheet: Sheet1
Supplementary Table 10: Estimated carbon content for each of the 157 prokaryotic heterotrophic ASVs
full_tax_sequencing	id	cell_length	cell_width	reference cell size	cell_volume	carbon_content_fmol_cell	reference_carbon_formula
D_0__Bacteria;D_1__Proteobacteria;D_2__Alphaproteobacteria;D_3__SAR11 clade;D_4__Clade I;D_5__Clade Ia;D_6__uncultured bacterium	s11			Zhao et al. 2017	0.037	2.63026	Romanova and Sazhin 2010
D_0__Bacteria;D_1__Proteobacteria;D_2__Gammaproteobacteria;D_3__SAR86 clade;D_4__unidentified marine bacterioplankton;D_5__unidentified marine bacterioplankton;D_6__unidentified marine bacterioplankton	s86					13	unconstrained gamma
D_0__Bacteria;D_1__Proteobacteria;D_2__Alphaproteobacteria;D_3__Rhodobacterales;D_4__Rhodobacteraceae;D_5__Amylibacter;D_6__uncultured bacterium	amy			Teramoto and Nishijima 2014	0.67	9.4	Romanova and Sazhin 2010
D_0__Bacteria;D_1__Proteobacteria;D_2__Alphaproteobacteria;D_3__SAR11 clade;D_4__Clade I;D_5__uncultured;D_6__uncultured bacterium	s12			Zhao et al. 2017	0.037	2.63026	Romanova and Sazhin 2010
D_0__Bacteria;D_1__Actinobacteria;D_2__Acidimicrobiia;D_3__Actinomarinales;D_4__Actinomarinaceae;D_5__Candidatus Actinomarina;D_6__uncultured actinobacterium	act			Levin and Angert 2015	0.013	0.433333	cells < 0.025 µm³: 0.4 pg C µm-3
D_0__Bacteria;D_1__Proteobacteria;D_2__Alphaproteobacteria;D_3__SAR11 clade;D_4__Clade I;D_5__Clade Ia;D_6__uncultured bacterium	s13			Zhao et al. 2017	0.037	2.63026	Romanova and Sazhin 2010
D_0__Bacteria;D_1__Proteobacteria;D_2__Alphaproteobacteria;D_3__SAR11 clade;D_4__Clade II;D_5__uncultured bacterium;D_6__uncultured bacterium	s14			Zhao et al. 2017	0.037	2.63026	Romanova and Sazhin 2010
D_0__Bacteria;D_1__Proteobacteria;D_2__Gammaproteobacteria;D_3__SAR86 clade;D_4__uncultured bacterium;D_5__uncultured bacterium;D_6__uncultured bacterium	s87					13	unconstrained gamma
D_0__Bacteria;D_1__Bacteroidetes;D_2__Bacteroidia;D_3__Flavobacteriales;D_4__Flavobacteriaceae;D_5__NS4 marine group;D_6__uncultured marine bacterium	n04					5	unconstrained bacs
D_0__Bacteria;D_1__Proteobacteria;D_2__Alphaproteobacteria;D_3__Rhodobacterales;D_4__Rhodobacteraceae;D_5__Planktomarina;D_6__uncultured bacterium	pla	2.15	0.85	https://bacdive.dsmz.de/strain/24527	1.22002	12.1604	Romanova and Sazhin 2010
D_0__Bacteria;D_1__Bacteroidetes;D_2__Bacteroidia;D_3__Flavobacteriales;D_4__Flavobacteriaceae;D_5__NS5 marine group;D_6__uncultured marine bacterium	n51					5	unconstrained bacs
D_0__Bacteria;D_1__Proteobacteria;D_2__Gammaproteobacteria;D_3__Arenicellales;D_4__Arenicellaceae;D_5__uncultured;D_6__uncultured bacterium	are	1.9	0.55	Teramoto et al. 2015	0.451408	7.86732	Romanova and Sazhin 2010
D_0__Archaea;D_1__Euryarchaeota;D_2__Thermoplasmata;D_3__Marine Group II;D_4__uncultured archaeon;D_5__uncultured archaeon;D_6__uncultured archaeon	m21					5	unconstrained archaea
D_0__Bacteria;D_1__Proteobacteria;D_2__Alphaproteobacteria;D_3__Puniceispirillales;D_4__SAR116 clade;D_5__uncultured marine bacterium;D_6__uncultured marine bacterium	pu1	2.35	0.376	Lee et al. 2019	0.260936	6.18824	Romanova and Sazhin 2010
D_0__Bacteria;D_1__Bacteroidetes;D_2__Bacteroidia;D_3__Flavobacteriales;D_4__Cryomorphaceae;D_5__uncultured;D_6__uncultured bacterium	cr1	2.3	0.4	Bowman 2014	0.289018	6.47158	Romanova and Sazhin 2010
D_0__Archaea;D_1__Euryarchaeota;D_2__Thermoplasmata;D_3__Marine Group II;D_4__uncultured archaeon;D_5__uncultured archaeon;D_6__uncultured archaeon	m22					5	unconstrained archaea
D_0__Bacteria;D_1__Proteobacteria;D_2__Gammaproteobacteria;D_3__Betaproteobacteriales;D_4__Methylophilaceae;D_5__OM43 clade;D_6__uncultured beta proteobacterium	o43	0.65	0.225	Jimenez-Infante et al. 2015	0.0258445	2.24772	Romanova and Sazhin 2010
D_0__Bacteria;D_1__Proteobacteria;D_2__Alphaproteobacteria;D_3__Rhodobacterales;D_4__Rhodobacteraceae;D_5__Roseobacter;D_6__uncultured bacterium	ros	2.55	0.9	Wagner-Döbler et al. 2003	1.62219	13.7769	Romanova and Sazhin 2010
D_0__Bacteria;D_1__Bacteroidetes;D_2__Bacteroidia;D_3__Flavobacteriales;D_4__Flavobacteriaceae;D_5__NS2b marine group;D_6__uncultured Bacteroidetes bacterium	ns2					5	unconstrained bacs
D_0__Bacteria;D_1__Bacteroidetes;D_2__Bacteroidia;D_3__Flavobacteriales;D_4__Flavobacteriaceae;D_5__Tenacibaculum;D_6__Tenacibaculum sp. MaPt3	te1	15.5	0.5	Tenacibaculum maritimum - microbewiki (kenyon.edu)	3.04342	18.1484	Romanova and Sazhin 2010
D_0__Bacteria;D_1__Marinimicrobia (SAR406 clade);D_2__uncultured marine bacterium;D_3__uncultured marine bacterium;D_4__uncultured marine bacterium;D_5__uncultured marine bacterium;D_6__uncultured marine bacterium	ma1					5	unconstrained bacs
D_0__Bacteria;D_1__Proteobacteria;D_2__Gammaproteobacteria;D_3__Thiomicrospirales;D_4__Thioglobaceae;D_5__SUP05 cluster;D_6__uncultured marine bacterium	th1	1.52	0.79	Marshall et al. 2013	0.745054	9.79814	Romanova and Sazhin 2010
D_0__Bacteria;D_1__Proteobacteria;D_2__Gammaproteobacteria;D_3__Cellvibrionales;D_4__Porticoccaceae;D_5__SAR92 clade;D_6__uncultured marine bacterium	sa2	1	0.3	Cho and Giovannoni 2004	0.0706858	3.49247	Romanova and Sazhin 2010
D_0__Bacteria;D_1__Proteobacteria;D_2__Alphaproteobacteria;D_3__Parvibaculales;D_4__OCS116 clade;D_5__uncultured marine bacterium;D_6__uncultured marine bacterium	pav					5	unconstrained bacs
D_0__Archaea;D_1__Euryarchaeota;D_2__Thermoplasmata;D_3__Marine Group III;D_4__uncultured archaeon;D_5__uncultured archaeon;D_6__uncultured archaeon	m03					5	unconstrained archaea
D_0__Bacteria;D_1__Bacteroidetes;D_2__Bacteroidia;D_3__Flavobacteriales;D_4__Flavobacteriaceae;D_5__Polaribacter;D_6__uncultured Bacteroidetes bacterium	pl1	1.1	0.9	Hahnke et al. 2015		9.5327	Romanova and Sazhin 2010
D_0__Bacteria;D_1__Bacteroidetes;D_2__Bacteroidia;D_3__Flavobacteriales;D_4__Flavobacteriaceae;D_5__uncultured;D_6__unidentified marine eubacterium	fla					5	unconstrained bacteroidetes
D_0__Bacteria;D_1__Proteobacteria;D_2__Alphaproteobacteria;D_3__Puniceispirillales;D_4__SAR116 clade;D_5__uncultured bacterium;D_6__uncultured bacterium	pu2	2.35	0.376	Lee et al. 2019	0.260936	6.18824	Romanova and Sazhin 2010
D_0__Archaea;D_1__Euryarchaeota;D_2__Thermoplasmata;D_3__Marine Group II;D_4__uncultured marine archaeon;D_5__uncultured marine archaeon;D_6__uncultured marine archaeon	m23					5	unconstrained archaea
D_0__Bacteria;D_1__Proteobacteria;D_2__Gammaproteobacteria;D_3__Thiomicrospirales;D_4__Thioglobaceae;D_5__SUP05 cluster;D_6__uncultured marine bacterium	th2	1.52	0.79	Marshall et al. 2013	0.745054	9.79814	Romanova and Sazhin 2010
D_0__Bacteria;D_1__Bacteroidetes;D_2__Bacteroidia;D_3__Flavobacteriales;D_4__Flavobacteriaceae;D_5__Ulvibacter;D_6__uncultured bacterium	ulv	1.4	0.6	Choi et al. 2007		7.42735	Romanova and Sazhin 2010
D_0__Bacteria;D_1__Proteobacteria;D_2__Alphaproteobacteria;D_3__SAR11 clade;D_4__Clade II;D_5__unidentified marine bacterioplankton;D_6__unidentified marine bacterioplankton	s15			Zhao et al. 2017	0.037	2.63026	Romanova and Sazhin 2010
D_0__Bacteria;D_1__Proteobacteria;D_2__Gammaproteobacteria;D_3__Cellvibrionales;D_4__Halieaceae;D_5__OM60(NOR5) clade;Ambiguous_taxa	om6	1.5	0.6	Spring et al. 2013		7.65522	Romanova and Sazhin 2010
D_0__Bacteria;D_1__Proteobacteria;D_2__Gammaproteobacteria;D_3__Alteromonadales;D_4__Pseudoalteromonadaceae;D_5__Pseudoalteromonas;D_6__Pseudoalteromonas sp. MD12-642	psa			Beardsley et al. 2003		6.28149	Romanova and Sazhin 2010
D_0__Bacteria;D_1__Proteobacteria;D_2__Gammaproteobacteria;D_3__Cellvibrionales;D_4__Halieaceae;D_5__Luminiphilus;D_6__uncultured marine bacterium	lum	1.49	0.63		0.46447	7.96623	Romanova and Sazhin 2010
D_0__Bacteria;D_1__Bacteroidetes;D_2__Bacteroidia;D_3__Flavobacteriales;D_4__Flavobacteriaceae;D_5__Formosa;D_6__uncultured marine bacterium	fo1	0.9	0.8	Hahnke et al. 2015		7.87471	Romanova and Sazhin 2010
D_0__Bacteria;D_1__Proteobacteria;D_2__Alphaproteobacteria;D_3__SAR11 clade;D_4__Clade I;D_5__Clade Ia;D_6__uncultured Pelagibacterales bacterium	s16			Zhao et al. 2017	0.037	2.63026	Romanova and Sazhin 2010
D_0__Bacteria;D_1__Bacteroidetes;D_2__Bacteroidia;D_3__Flavobacteriales;D_4__Crocinitomicaceae;D_5__Fluviicola;D_6__uncultured marine bacterium	fu1	1.6	0.45	Fluviicola taffensis RW262 | Type strain | DSM 16823, NCIMB 13979 | BacDiveID:3249 (dsmz.de)	0.254469	6.12059	Romanova and Sazhin 2010
D_0__Bacteria;D_1__Proteobacteria;D_2__Alphaproteobacteria;D_3__Rhodospirillales;D_4__AEGEAN-169 marine group;Ambiguous_taxa;Ambiguous_taxa	ae1					5	unconstrained bacs
D_0__Bacteria;D_1__Proteobacteria;D_2__Gammaproteobacteria;D_3__Cellvibrionales;D_4__Porticoccaceae;D_5__SAR92 clade;D_6__uncultured bacterium	sa3	1	0.3	Cho and Giovannoni 2004	0.0706858	3.49247	Romanova and Sazhin 2010
D_0__Bacteria;D_1__Proteobacteria;D_2__Gammaproteobacteria;D_3__SAR86 clade;D_4__uncultured marine bacterium;D_5__uncultured marine bacterium;D_6__uncultured marine bacterium	s88					13	unconstrained gamma
D_0__Bacteria;D_1__Proteobacteria;D_2__Alphaproteobacteria;D_3__Rhodospirillales;D_4__AEGEAN-169 marine group;D_5__uncultured bacterium;D_6__uncultured bacterium	ae2					5	unconstrained bacs
D_0__Bacteria;D_1__Dadabacteria;D_2__Dadabacteriia;D_3__Dadabacteriales;D_4__uncultured marine bacterium;D_5__uncultured marine bacterium;D_6__uncultured marine bacterium	dad					5	unconstrained bacs
D_0__Bacteria;D_1__Proteobacteria;D_2__Gammaproteobacteria;D_3__Cellvibrionales;D_4__Halieaceae;D_5__OM60(NOR5) clade;D_6__uncultured gamma proteobacterium	om7	1.5	0.6	Spring et al. 2013		7.65522	Romanova and Sazhin 2010
D_0__Bacteria;D_1__Planctomycetes;D_2__Pla3 lineage;Ambiguous_taxa;Ambiguous_taxa;Ambiguous_taxa;Ambiguous_taxa	pmy	1.6	0.8	Boedeker et al. 2017		10.1317	Romanova and Sazhin 2010
D_0__Bacteria;D_1__Proteobacteria;D_2__Alphaproteobacteria;D_3__Rhodospirillales;D_4__AEGEAN-169 marine group;D_5__uncultured marine bacterium;D_6__uncultured marine bacterium	ae3					5	unconstrained bacs
D_0__Bacteria;D_1__Bacteroidetes;D_2__Bacteroidia;D_3__Flavobacteriales;D_4__Flavobacteriaceae;D_5__Polaribacter;D_6__Polaribacter sp. AECF-1	pl2	1.1	0.9	Hahnke et al. 2015		9.5327	Romanova and Sazhin 2010
D_0__Bacteria;D_1__Bacteroidetes;D_2__Bacteroidia;D_3__Flavobacteriales;D_4__Cryomorphaceae;D_5__uncultured;D_6__uncultured Flavobacteriales bacterium	cr2	2.3	0.4	Bowman 2014	0.289018	6.47158	Romanova and Sazhin 2010
D_0__Bacteria;D_1__Proteobacteria;D_2__Alphaproteobacteria;D_3__Rhodobacterales;D_4__Rhodobacteraceae;D_5__uncultured;D_6__uncultured alpha proteobacterium	ro1			Wagner-Döbler et al. 2003		13.7769	Romanova and Sazhin 2010
D_0__Bacteria;D_1__Proteobacteria;D_2__Alphaproteobacteria;D_3__Thalassobaculales;D_4__Nisaeaceae;D_5__OM75 clade;D_6__uncultured bacterium	o75					5	unconstrained bacs
D_0__Archaea;D_1__Euryarchaeota;D_2__Thermoplasmata;D_3__Marine Group III;Ambiguous_taxa;Ambiguous_taxa;Ambiguous_taxa	m04					5	unconstrained archaea
D_0__Bacteria;D_1__Proteobacteria;D_2__Alphaproteobacteria;D_3__Rhodobacterales;D_4__Rhodobacteraceae;D_5__uncultured;D_6__uncultured bacterium	ro2			Wagner-Döbler et al. 2003		13.7769	Romanova and Sazhin 2010
D_0__Bacteria;D_1__Verrucomicrobia;D_2__Verrucomicrobiae;D_3__Verrucomicrobiales;D_4__Rubritaleaceae;D_5__Roseibacillus;D_6__uncultured bacterium	rub	1.25	0.75	Roseibacillus persicicus YM26-010 | Type strain | KCTC 12988 | BacDiveID:134329 (dsmz.de)	0.552233	8.5936	Romanova and Sazhin 2010
D_0__Bacteria;D_1__Proteobacteria;D_2__Gammaproteobacteria;D_3__HOC36;D_4__uncultured bacterium;D_5__uncultured bacterium;D_6__uncultured bacterium	hoc					13	unconstrained gamma
D_0__Bacteria;D_1__Proteobacteria;D_2__Alphaproteobacteria;D_3__Rhodobacterales;D_4__Rhodobacteraceae;D_5__uncultured;D_6__Rhodobacteraceae bacterium REDSEA-S03_B4	ro3			Wagner-Döbler et al. 2003		13.7769	Romanova and Sazhin 2010
D_0__Bacteria;D_1__Proteobacteria;D_2__Alphaproteobacteria;D_3__Rhodobacterales;D_4__Rhodobacteraceae;D_5__Lentibacter;D_6__bacterium RFB F11	leb	2	0.9	Lentibacter algarum ZXM100 | Type strain | LMG 24861, CGMCC 1.10234 | BacDiveID:133683 (dsmz.de)	1.27235	12.3863	Romanova and Sazhin 2010
D_0__Bacteria;D_1__Proteobacteria;D_2__Gammaproteobacteria;D_3__SAR86 clade;D_4__uncultured bacterium;D_5__uncultured bacterium;D_6__uncultured bacterium	s89					13	unconstrained gamma
D_0__Bacteria;D_1__Proteobacteria;D_2__Gammaproteobacteria;D_3__SAR86 clade;D_4__uncultured bacterium;D_5__uncultured bacterium;D_6__uncultured bacterium	s90					13	unconstrained gamma
D_0__Bacteria;D_1__Bacteroidetes;D_2__Bacteroidia;D_3__Flavobacteriales;D_4__Flavobacteriaceae;D_5__NS5 marine group;D_6__uncultured bacterium	n52					5	unconstrained bacs
D_0__Bacteria;D_1__Bacteroidetes;D_2__Bacteroidia;D_3__Flavobacteriales;D_4__Flavobacteriaceae;D_5__Formosa;D_6__uncultured marine bacterium	fo2	0.9	0.8	Hahnke et al. 2015		7.87471	Romanova and Sazhin 2010
D_0__Archaea;D_1__Euryarchaeota;D_2__Thermoplasmata;D_3__Marine Group II;D_4__uncultured archaeon;D_5__uncultured archaeon;D_6__uncultured archaeon	m24					5	unconstrained archaea
D_0__Bacteria;D_1__Bacteroidetes;D_2__Bacteroidia;D_3__Flavobacteriales;D_4__Flavobacteriaceae;D_5__NS5 marine group;D_6__uncultured bacterium	n53					5	unconstrained bacs
D_0__Bacteria;D_1__Bacteroidetes;D_2__Bacteroidia;D_3__Flavobacteriales;D_4__Flavobacteriaceae;D_5__NS5 marine group;D_6__uncultured marine bacterium	n54					5	unconstrained bacs
D_0__Archaea;D_1__Euryarchaeota;D_2__Thermoplasmata;D_3__Marine Group II;D_4__uncultured marine archaeon;D_5__uncultured marine archaeon;D_6__uncultured marine archaeon	m25					5	unconstrained archaea
D_0__Bacteria;D_1__Bacteroidetes;D_2__Bacteroidia;D_3__Flavobacteriales;D_4__Flavobacteriaceae;D_5__NS3a marine group;D_6__uncultured bacterium	n3a					5	unconstrained bacs
D_0__Bacteria;D_1__Bacteroidetes;D_2__Bacteroidia;D_3__Flavobacteriales;D_4__NS9 marine group;D_5__uncultured marine bacterium;D_6__uncultured marine bacterium	n91					5	unconstrained bacs
D_0__Bacteria;D_1__Proteobacteria;D_2__Gammaproteobacteria;D_3__Oceanospirillales;D_4__Pseudohongiellaceae;D_5__Pseudohongiella;D_6__uncultured bacterium	po1	1.5	0.6	Pseudohongiella nitratireducens | Type strain | SCS-49, CGMCC 1.15425, KCTC 52155, MCCC 1K03186 | BacDiveID:133284 (dsmz.de)	0.424115	7.65532	Romanova and Sazhin 2010
D_0__Bacteria;D_1__Marinimicrobia (SAR406 clade);D_2__uncultured marine bacterium;D_3__uncultured marine bacterium;D_4__uncultured marine bacterium;D_5__uncultured marine bacterium;D_6__uncultured marine bacterium	ma2					5	unconstrained bacs
D_0__Bacteria;D_1__Bacteroidetes;D_2__Bacteroidia;D_3__Flavobacteriales;D_4__Flavobacteriaceae;D_5__Aquibacter;D_6__uncultured marine bacterium	aqu	2.6	0.65	Hameed et al. 2014	0.86276	10.4483	Romanova and Sazhin 2010
D_0__Bacteria;D_1__Proteobacteria;D_2__Alphaproteobacteria;D_3__Rhodobacterales;D_4__Rhodobacteraceae;D_5__uncultured;D_6__uncultured alpha proteobacterium	ro4			Wagner-Döbler et al. 2003		13.7769	Romanova and Sazhin 2010
D_0__Bacteria;D_1__Proteobacteria;D_2__Gammaproteobacteria;D_3__SAR86 clade;D_4__uncultured marine bacterium;D_5__uncultured marine bacterium;D_6__uncultured marine bacterium	s91					13	unconstrained gamma
D_0__Bacteria;D_1__Proteobacteria;D_2__Gammaproteobacteria;D_3__Oceanospirillales;D_4__Pseudohongiellaceae;D_5__Pseudohongiella;D_6__uncultured bacterium	po2	1.5	0.6	Pseudohongiella nitratireducens | Type strain | SCS-49, CGMCC 1.15425, KCTC 52155, MCCC 1K03186 | BacDiveID:133284 (dsmz.de)	0.424115	7.65532	Romanova and Sazhin 2010
D_0__Archaea;D_1__Euryarchaeota;D_2__Thermoplasmata;D_3__Marine Group II;D_4__uncultured archaeon;D_5__uncultured archaeon;D_6__uncultured archaeon	m26					5	unconstrained archaea
D_0__Bacteria;D_1__Proteobacteria;D_2__Gammaproteobacteria;D_3__Oceanospirillales;D_4__Pseudohongiellaceae;D_5__Pseudohongiella;D_6__uncultured gamma proteobacterium	po3	1.5	0.6	Pseudohongiella nitratireducens | Type strain | SCS-49, CGMCC 1.15425, KCTC 52155, MCCC 1K03186 | BacDiveID:133284 (dsmz.de)	0.424115	7.65532	Romanova and Sazhin 2010
D_0__Bacteria;D_1__Verrucomicrobia;D_2__Verrucomicrobiae;D_3__Verrucomicrobiales;D_4__Rubritaleaceae;D_5__Persicirhabdus;D_6__uncultured bacterium	per	1.25	0.65	Persicirhabdus sediminis YM20-087 | Type strain | DSM 22463, KCTC 22039, MBIC 08313, YM20-087 | BacDiveID:17212 (dsmz.de)	0.414788	7.58112	Romanova and Sazhin 2010
D_0__Bacteria;D_1__Proteobacteria;D_2__Alphaproteobacteria;D_3__SAR11 clade;D_4__Clade II;D_5__uncultured alpha proteobacterium;D_6__uncultured alpha proteobacterium	s17			Zhao et al. 2017	0.037	2.63026	Romanova and Sazhin 2010
D_0__Archaea;D_1__Euryarchaeota;D_2__Thermoplasmata;D_3__Marine Group II;D_4__uncultured marine group II euryarchaeote;D_5__uncultured marine group II euryarchaeote;D_6__uncultured marine group II euryarchaeote	m27					5	unconstrained archaea
D_0__Bacteria;D_1__Proteobacteria;D_2__Gammaproteobacteria;D_3__Oceanospirillales;D_4__Nitrincolaceae;D_5__uncultured;D_6__uncultured bacterium	oce					13	unconstrained gamma
D_0__Bacteria;D_1__Bacteroidetes;D_2__Bacteroidia;D_3__Flavobacteriales;D_4__Flavobacteriaceae;D_5__Flavicella;D_6__uncultured bacterium	flc	1.1	0.6	Hu et al. 2020	0.311018	6.68291	Romanova and Sazhin 2010
D_0__Bacteria;D_1__Proteobacteria;D_2__Alphaproteobacteria;D_3__Caulobacterales;D_4__Hyphomonadaceae;D_5__Hellea;D_6__uncultured bacterium	hyp	1.25	0.6	Weiner et al. 2000	0.353429	7.06776	Romanova and Sazhin 2010
D_0__Bacteria;D_1__Proteobacteria;D_2__Gammaproteobacteria;D_3__SAR86 clade;Ambiguous_taxa;Ambiguous_taxa;Ambiguous_taxa	s92					13	unconstrained gamma
D_0__Bacteria;D_1__Bacteroidetes;D_2__Bacteroidia;D_3__Flavobacteriales;D_4__Flavobacteriaceae;D_5__NS5 marine group;D_6__uncultured bacterium	n55					5	unconstrained bacs
D_0__Bacteria;D_1__Proteobacteria;D_2__Alphaproteobacteria;D_3__SAR11 clade;D_4__Clade I;D_5__Clade Ia;D_6__uncultured alpha proteobacterium	s18			Zhao et al. 2017	0.037	2.63026	Romanova and Sazhin 2010
D_0__Bacteria;D_1__Bacteroidetes;D_2__Bacteroidia;D_3__Flavobacteriales;D_4__NS7 marine group;Ambiguous_taxa;Ambiguous_taxa	n7m					5	unconstrained bacs
D_0__Bacteria;D_1__Proteobacteria;D_2__Gammaproteobacteria;D_3__Oceanospirillales;D_4__Pseudohongiellaceae;D_5__Pseudohongiella;D_6__uncultured bacterium	po4	1.5	0.6	Pseudohongiella nitratireducens | Type strain | SCS-49, CGMCC 1.15425, KCTC 52155, MCCC 1K03186 | BacDiveID:133284 (dsmz.de)	0.424115	7.65532	Romanova and Sazhin 2010
D_0__Bacteria;D_1__Bacteroidetes;D_2__Bacteroidia;D_3__Flavobacteriales;D_4__Flavobacteriaceae;D_5__Tenacibaculum;D_6__Tenacibaculum sp. MaPt3	te2	15.5	0.5	Tenacibaculum maritimum - microbewiki (kenyon.edu)	3.04342	18.1484	Romanova and Sazhin 2010
D_0__Bacteria;D_1__Proteobacteria;D_2__Gammaproteobacteria;D_3__UBA10353 marine group;D_4__uncultured bacterium;D_5__uncultured bacterium;D_6__uncultured bacterium	ub1					13	unconstrained gamma
D_0__Bacteria;D_1__Bacteroidetes;D_2__Bacteroidia;D_3__Cytophagales;D_4__Cyclobacteriaceae;D_5__Marinoscillum;D_6__marine metagenome	mas	4.5	0.35	Marinoscillum luteum SJP7 | Type strain | KCTC 23939, NCAIMB 02491 | BacDiveID:134007 (dsmz.de)	0.432951	7.72477	Romanova and Sazhin 2010
D_0__Bacteria;D_1__Marinimicrobia (SAR406 clade);Ambiguous_taxa;Ambiguous_taxa;Ambiguous_taxa;Ambiguous_taxa;Ambiguous_taxa	ma3					5	unconstrained bacs
D_0__Archaea;D_1__Euryarchaeota;D_2__Thermoplasmata;D_3__Marine Group II;D_4__uncultured marine group II euryarchaeote;D_5__uncultured marine group II euryarchaeote;D_6__uncultured marine group II euryarchaeote	m28					5	unconstrained archaea
D_0__Bacteria;D_1__Proteobacteria;D_2__Gammaproteobacteria;D_3__OM182 clade;D_4__uncultured gamma proteobacterium;D_5__uncultured gamma proteobacterium;D_6__uncultured gamma proteobacterium	o18			Cho and Giovannoni 2004	0.1	4.06561	Romanova and Sazhin 2010
D_0__Bacteria;D_1__Proteobacteria;D_2__Gammaproteobacteria;D_3__Betaproteobacteriales;D_4__Methylophilaceae;D_5__OM43 clade;D_6__uncultured marine bacterium	o44	0.65	0.225	Jimenez-Infante et al. 2015	0.0258445	2.24772	Romanova and Sazhin 2010
D_0__Bacteria;D_1__Proteobacteria;D_2__Gammaproteobacteria;D_3__Vibrionales;D_4__Vibrionaceae;D_5__Vibrio;D_6__Vibrio sp. hMe3-9	vib			Beardsley et al. 2003	0.36	7.12502	Romanova and Sazhin 2010
D_0__Bacteria;D_1__Proteobacteria;D_2__Deltaproteobacteria;D_3__SAR324 clade(Marine group B);D_4__uncultured bacterium;D_5__uncultured bacterium;D_6__uncultured bacterium	s32					5	unconstrained bacs
D_0__Bacteria;D_1__Proteobacteria;D_2__Alphaproteobacteria;D_3__SAR11 clade;D_4__Clade IV;Ambiguous_taxa;Ambiguous_taxa	s19			Zhao et al. 2017	0.037	2.63026	Romanova and Sazhin 2010
D_0__Archaea;D_1__Euryarchaeota;D_2__Thermoplasmata;D_3__Marine Group III;Ambiguous_taxa;Ambiguous_taxa;Ambiguous_taxa	m05					5	unconstrained archaea
D_0__Bacteria;D_1__Proteobacteria;D_2__Gammaproteobacteria;D_3__Ectothiorhodospirales;D_4__Ectothiorhodospiraceae;D_5__uncultured;D_6__uncultured marine bacterium	ect	3.68	1.25	Oren 2014, mean of medians for all strains	4.51604	21.5729	Romanova and Sazhin 2010
D_0__Bacteria;D_1__Proteobacteria;D_2__Gammaproteobacteria;D_3__SAR86 clade;D_4__uncultured bacterium;D_5__uncultured bacterium;D_6__uncultured bacterium	s93					13	unconstrained gamma
D_0__Bacteria;D_1__Bacteroidetes;D_2__Bacteroidia;D_3__Flavobacteriales;D_4__Crocinitomicaceae;D_5__Fluviicola;Ambiguous_taxa	fu2	1.6	0.45	Fluviicola taffensis RW262 | Type strain | DSM 16823, NCIMB 13979 | BacDiveID:3249 (dsmz.de)	0.254469	6.12059	Romanova and Sazhin 2010
D_0__Bacteria;D_1__Planctomycetes;D_2__Planctomycetacia;D_3__Pirellulales;D_4__Pirellulaceae;D_5__uncultured;D_6__uncultured planctomycete	pi1			Clum et al. 2009	1.02099	11.248	Romanova and Sazhin 2010
D_0__Bacteria;D_1__Proteobacteria;D_2__Alphaproteobacteria;D_3__Rhodobacterales;D_4__Rhodobacteraceae;D_5__Sulfitobacter;D_6__Sulfitobacter sp. SK011	sul	1.3	0.65	Sulfitobacter faviae | Type strain | S5-53, JCM 31093, LMG 29156 | BacDiveID:133158 (dsmz.de)	0.43138	7.71248	Romanova and Sazhin 2010
D_0__Bacteria;D_1__Proteobacteria;D_2__Gammaproteobacteria;D_3__OM182 clade;D_4__uncultured bacterium;D_5__uncultured bacterium;D_6__uncultured bacterium	o19			Cho and Giovannoni 2004	0.1	4.06561	Romanova and Sazhin 2010
D_0__Bacteria;D_1__Planctomycetes;D_2__Planctomycetacia;D_3__Pirellulales;D_4__Pirellulaceae;D_5__Blastopirellula;D_6__uncultured bacterium	pi2			Clum et al. 2009	1.02099	11.248	Romanova and Sazhin 2010
D_0__Bacteria;D_1__Marinimicrobia (SAR406 clade);D_2__uncultured bacterium;D_3__uncultured bacterium;D_4__uncultured bacterium;D_5__uncultured bacterium;D_6__uncultured bacterium	ma4					5	unconstrained bacs
D_0__Bacteria;D_1__Proteobacteria;D_2__Alphaproteobacteria;D_3__SAR11 clade;D_4__Clade I;D_5__Clade Ib;D_6__uncultured bacterium	s20			Zhao et al. 2017	0.037	2.63026	Romanova and Sazhin 2010
D_0__Bacteria;D_1__Proteobacteria;D_2__Alphaproteobacteria;D_3__uncultured;D_4__uncultured marine bacterium;D_5__uncultured marine bacterium;D_6__uncultured marine bacterium	al1					5	unconstrained bacs
D_0__Archaea;D_1__Euryarchaeota;D_2__Thermoplasmata;D_3__Marine Group II;D_4__uncultured archaeon;D_5__uncultured archaeon;D_6__uncultured archaeon	m29					5	unconstrained archaea
D_0__Bacteria;D_1__Proteobacteria;D_2__Alphaproteobacteria;D_3__SAR11 clade;D_4__Clade II;D_5__uncultured Pelagibacterales bacterium;D_6__uncultured Pelagibacterales bacterium	s21			Zhao et al. 2017	0.037	2.63026	Romanova and Sazhin 2010
D_0__Bacteria;D_1__Proteobacteria;D_2__Gammaproteobacteria;D_3__Betaproteobacteriales;D_4__Nitrosomonadaceae;D_5__IS-44;D_6__uncultured bacterium	nmo	1625	1.05	Nitrosomonas - Wikipedia	1.40709	12.9447	Romanova and Sazhin 2010
D_0__Bacteria;D_1__Bacteroidetes;D_2__Bacteroidia;D_3__Flavobacteriales;D_4__Flavobacteriaceae;D_5__NS4 marine group;D_6__uncultured marine bacterium	n05					5	unconstrained bacs
D_0__Bacteria;D_1__Proteobacteria;D_2__Gammaproteobacteria;D_3__Alteromonadales;D_4__Alteromonadaceae;D_5__Paraglaciecola;D_6__uncultured Glaciecola sp.	pga			Bowman et al. 1998	0.212051	5.65076	Romanova and Sazhin 2010
D_0__Bacteria;D_1__Bacteroidetes;D_2__Bacteroidia;D_3__Flavobacteriales;D_4__Flavobacteriaceae;D_5__NS5 marine group;Ambiguous_taxa	n56					5	unconstrained bacs
D_0__Bacteria;D_1__Bacteroidetes;D_2__Bacteroidia;D_3__Flavobacteriales;D_4__NS9 marine group;Ambiguous_taxa;Ambiguous_taxa	n92					5	unconstrained bacs
D_0__Bacteria;D_1__Bacteroidetes;D_2__Bacteroidia;D_3__Flavobacteriales;D_4__Flavobacteriaceae;D_5__NS4 marine group;D_6__uncultured marine bacterium	n06					5	unconstrained bacs
D_0__Bacteria;D_1__Bacteroidetes;D_2__Bacteroidia;D_3__Flavobacteriales;D_4__Flavobacteriaceae;D_5__NS4 marine group;Ambiguous_taxa	n07					5	unconstrained bacs
D_0__Bacteria;D_1__Proteobacteria;D_2__Alphaproteobacteria;D_3__Puniceispirillales;D_4__SAR116 clade;D_5__uncultured bacterium;D_6__uncultured bacterium	pu3	2.35	0.376	Lee et al. 2019	0.260936	6.18824	Romanova and Sazhin 2010
D_0__Bacteria;D_1__Marinimicrobia (SAR406 clade);D_2__uncultured marine bacterium;D_3__uncultured marine bacterium;D_4__uncultured marine bacterium;D_5__uncultured marine bacterium;D_6__uncultured marine bacterium	ma5					5	unconstrained bacs
D_0__Bacteria;D_1__Proteobacteria;D_2__Gammaproteobacteria;D_3__Alteromonadales;D_4__Alteromonadaceae;D_5__Alteromonas;D_6__Alteromonas sp. MB-CZ13	at1			Beardsley et al. 2003	0.34	6.94886	Romanova and Sazhin 2010
D_0__Bacteria;D_1__Bacteroidetes;D_2__Bacteroidia;D_3__Flavobacteriales;D_4__NS9 marine group;D_5__uncultured marine bacterium;D_6__uncultured marine bacterium	n93					5	unconstrained bacs
D_0__Archaea;D_1__Euryarchaeota;D_2__Thermoplasmata;D_3__Marine Group II;D_4__uncultured marine group II euryarchaeote;D_5__uncultured marine group II euryarchaeote;D_6__uncultured marine group II euryarchaeote	m30					5	unconstrained archaea
D_0__Bacteria;D_1__Proteobacteria;D_2__Gammaproteobacteria;D_3__KI89A clade;D_4__uncultured marine bacterium;D_5__uncultured marine bacterium;D_6__uncultured marine bacterium	ki1	0.8	0.35	Cho and Giovannoni 2004	0.076969	3.6252	Romanova and Sazhin 2010
D_0__Bacteria;D_1__Bacteroidetes;D_2__Bacteroidia;D_3__Flavobacteriales;D_4__NS9 marine group;Ambiguous_taxa;Ambiguous_taxa	n94					5	unconstrained bacs
D_0__Archaea;D_1__Euryarchaeota;D_2__Thermoplasmata;D_3__Marine Group II;D_4__uncultured marine archaeon;D_5__uncultured marine archaeon;D_6__uncultured marine archaeon	m31					5	unconstrained archaea
D_0__Bacteria;D_1__Bacteroidetes;D_2__Bacteroidia;D_3__Flavobacteriales;D_4__Flavobacteriaceae;D_5__NS5 marine group;Ambiguous_taxa	n57					5	unconstrained bacs
D_0__Bacteria;D_1__Marinimicrobia (SAR406 clade);D_2__uncultured marine bacterium;D_3__uncultured marine bacterium;D_4__uncultured marine bacterium;D_5__uncultured marine bacterium;D_6__uncultured marine bacterium	ma6					5	unconstrained bacs
D_0__Bacteria;D_1__Bacteroidetes;D_2__Bacteroidia;D_3__Flavobacteriales;D_4__Flavobacteriaceae;D_5__Flavicella;D_6__uncultured bacterium	fac	1.1	0.6	Hu et al. 2020	0.311018	6.68291	Romanova and Sazhin 2010
D_0__Bacteria;D_1__Bacteroidetes;D_2__Bacteroidia;D_3__Flavobacteriales;D_4__Flavobacteriaceae;D_5__NS5 marine group;Ambiguous_taxa	n58					5	unconstrained bacs
D_0__Bacteria;D_1__Proteobacteria;D_2__Gammaproteobacteria;D_3__Steroidobacterales;D_4__Woeseiaceae;D_5__Woeseia;Ambiguous_taxa	wos	1.65	0.4	Woeseia oceani XK5 | Type strain | ATCC BAA 2615, CICC 10905 | BacDiveID:141145 (dsmz.de)	0.207345	5.59548	Romanova and Sazhin 2010
D_0__Bacteria;D_1__Proteobacteria;D_2__Alphaproteobacteria;D_3__Parvibaculales;D_4__PS1 clade;D_5__uncultured bacterium;D_6__uncultured bacterium	ps1					5	5
D_0__Bacteria;D_1__Marinimicrobia (SAR406 clade);D_2__marine metagenome;D_3__marine metagenome;D_4__marine metagenome;D_5__marine metagenome;D_6__marine metagenome	ma7					5	unconstrained bacs
D_0__Bacteria;D_1__Proteobacteria;D_2__Alphaproteobacteria;D_3__SAR11 clade;D_4__Clade I;D_5__Clade Ia;Ambiguous_taxa	s22			Zhao et al. 2017	0.037	2.63026	Romanova and Sazhin 2010
D_0__Bacteria;D_1__Proteobacteria;D_2__Gammaproteobacteria;D_3__Betaproteobacteriales;D_4__Methylophilaceae;D_5__OM43 clade;Ambiguous_taxa	o45	0.65	0.225	Jimenez-Infante et al. 2015	0.0258445	2.24772	Romanova and Sazhin 2010
D_0__Bacteria;D_1__Proteobacteria;D_2__Gammaproteobacteria;D_3__Ga0077536;Ambiguous_taxa;Ambiguous_taxa;Ambiguous_taxa	ga1					13	unconstrained gamma
D_0__Bacteria;D_1__Proteobacteria;D_2__Alphaproteobacteria;D_3__uncultured;D_4__uncultured bacterium;D_5__uncultured bacterium;D_6__uncultured bacterium	al2					5	unconstrained bacs
D_0__Bacteria;D_1__Chloroflexi;D_2__Dehalococcoidia;D_3__SAR202 clade;D_4__marine metagenome;D_5__marine metagenome;D_6__marine metagenome	clo					5	unconstrained bacs
D_0__Bacteria;D_1__Bacteroidetes;D_2__Bacteroidia;D_3__Flavobacteriales;D_4__Cryomorphaceae;D_5__uncultured;Ambiguous_taxa	cr3	2.3	0.4	Bowman 2014	0.289018	6.47158	Romanova and Sazhin 2010
D_0__Bacteria;D_1__Proteobacteria;D_2__Gammaproteobacteria;D_3__Cellvibrionales;D_4__Halieaceae;D_5__OM60(NOR5) clade;Ambiguous_taxa	om8	1.5	0.6	Spring et al. 2013		7.65522	Romanova and Sazhin 2010
D_0__Bacteria;D_1__Proteobacteria;D_2__Alphaproteobacteria;D_3__Rhodospirillales;D_4__AEGEAN-169 marine group;D_5__metagenome;D_6__metagenome	ae4					5	unconstrained bacs
D_0__Bacteria;D_1__Proteobacteria;D_2__Alphaproteobacteria;D_3__uncultured;D_4__uncultured marine bacterium;D_5__uncultured marine bacterium;D_6__uncultured marine bacterium	al3					5	unconstrained bacs
D_0__Bacteria;D_1__Proteobacteria;D_2__Gammaproteobacteria;D_3__Alteromonadales;D_4__Alteromonadaceae;D_5__Alteromonas;D_6__bacterium RFB E10	at2			Beardsley et al. 2003	0.34	6.94886	Romanova and Sazhin 2010
D_0__Bacteria;D_1__Proteobacteria;D_2__Gammaproteobacteria;D_3__Cellvibrionales;D_4__Halieaceae;D_5__OM60(NOR5) clade;D_6__uncultured bacterium	om9	1.5	0.6	Spring et al. 2013		7.65522	Romanova and Sazhin 2010
D_0__Bacteria;D_1__Proteobacteria;D_2__Deltaproteobacteria;D_3__SAR324 clade(Marine group B);D_4__uncultured delta proteobacterium;D_5__uncultured delta proteobacterium;D_6__uncultured delta proteobacterium	del					5	unconstrained bacs
D_0__Archaea;D_1__Euryarchaeota;D_2__Thermoplasmata;D_3__Marine Group II;D_4__uncultured archaeon;D_5__uncultured archaeon;D_6__uncultured archaeon	m32					5	unconstrained archaea
D_0__Bacteria;D_1__Marinimicrobia (SAR406 clade);D_2__uncultured marine bacterium;D_3__uncultured marine bacterium;D_4__uncultured marine bacterium;D_5__uncultured marine bacterium;D_6__uncultured marine bacterium	ma8					5	unconstrained bacs
D_0__Bacteria;D_1__Verrucomicrobia;D_2__Verrucomicrobiae;D_3__Opitutales;D_4__Puniceicoccaceae;D_5__Lentimonas;D_6__uncultured marine bacterium	lem					5	unconstrained bacs
D_0__Bacteria;D_1__Bacteroidetes;D_2__Bacteroidia;D_3__Chitinophagales;D_4__Saprospiraceae;D_5__uncultured;D_6__unidentified marine eubacterium	sap	4.5	0.4	Yoon et al. 2012	0.565487	8.68333	Romanova and Sazhin 2010
D_0__Bacteria;D_1__Proteobacteria;D_2__Gammaproteobacteria;D_3__Pseudomonadales;D_4__Pseudomonadaceae;D_5__Pseudomonas;Ambiguous_taxa	psm	2.25	0.65	Iglewski 1996	0.746619	9.80715	Romanova and Sazhin 2010
D_0__Bacteria;D_1__Proteobacteria;D_2__Alphaproteobacteria;D_3__SAR11 clade;D_4__Clade I;D_5__Clade Ia;D_6__uncultured bacterium	s23			Zhao et al. 2017	0.037	2.63026	Romanova and Sazhin 2010
D_0__Bacteria;D_1__Proteobacteria;D_2__Gammaproteobacteria;D_3__Salinisphaerales;D_4__Salinisphaeraceae;D_5__Salinisphaera;D_6__uncultured bacterium	slp	0.9	0.4	Salinisphaera hydrothermalis | Type strain | DSM 21483, JCM 15514, EPR 70 | BacDiveID:17788 (dsmz.de)	0.113097	4.29079	Romanova and Sazhin 2010
D_0__Bacteria;D_1__Proteobacteria;D_2__Alphaproteobacteria;D_3__Rhodospirillales;D_4__Thalassospiraceae;D_5__Thalassospira;D_6__Thalassospira sp. MCCC 1A01288	ths	1.7	0.35	Thalassospira indica | Type strain | PB8B, MCCC 1A01103, LMG 29620 | BacDiveID:133272 (dsmz.de)	0.163559	5.0433	Romanova and Sazhin 2010
D_0__Bacteria;D_1__Proteobacteria;D_2__Alphaproteobacteria;D_3__SAR11 clade;D_4__Clade IV;D_5__uncultured marine bacterium;D_6__uncultured marine bacterium	s24			Zhao et al. 2017	0.037	2.63026	Romanova and Sazhin 2010
D_0__Archaea;D_1__Euryarchaeota;D_2__Thermoplasmata;D_3__Marine Group II;D_4__uncultured archaeon;D_5__uncultured archaeon;D_6__uncultured archaeon	m33					5	unconstrained archaea
D_0__Bacteria;D_1__Proteobacteria;D_2__Gammaproteobacteria;D_3__Oceanospirillales;D_4__Pseudohongiellaceae;D_5__Pseudohongiella;D_6__uncultured bacterium	po5	1.5	0.6	Pseudohongiella nitratireducens | Type strain | SCS-49, CGMCC 1.15425, KCTC 52155, MCCC 1K03186 | BacDiveID:133284 (dsmz.de)	0.424115	7.65532	Romanova and Sazhin 2010
D_0__Bacteria;D_1__Proteobacteria;D_2__Gammaproteobacteria;D_3__UBA10353 marine group;Ambiguous_taxa;Ambiguous_taxa;Ambiguous_taxa	ub2					13	unconstrained gamma
D_0__Bacteria;D_1__Proteobacteria;D_2__Alphaproteobacteria;D_3__SAR11 clade;D_4__Clade I;D_5__Clade Ia;D_6__uncultured marine bacterium	s25			Zhao et al. 2017	0.037	2.63026	Romanova and Sazhin 2010
D_0__Bacteria;D_1__Bacteroidetes;D_2__Bacteroidia;D_3__Flavobacteriales;D_4__Flavobacteriaceae;D_5__NS5 marine group;D_6__uncultured Bacteroidetes/Chlorobi group bacterium	n59					5	unconstrained bacs
D_0__Bacteria;D_1__Planctomycetes;D_2__Planctomycetacia;D_3__Pirellulales;D_4__Pirellulaceae;D_5__Rhodopirellula;D_6__marine metagenome	pi3			Clum et al. 2009	1.02099	11.248	Romanova and Sazhin 2010
